# Nuclear m6A Reader YTHDC1 Promotes Muscle Stem Cell Activation/Proliferation by Regulating mRNA Splicing and Nuclear Export

**DOI:** 10.1101/2022.08.07.503064

**Authors:** Yulong Qiao, Qiang Sun, Xiaona Chen, Di Wang, Ruibao Su, Yuanchao Xue, Hao Sun, Huating Wang

**Affiliations:** Department of Orthopaedics and Traumatology, Li Ka Shing Institute of Health Sciences, The Chinese University of Hong Kong, Hong Kong, China; Department of Chemical Pathology, Li Ka Shing Institute of Health Sciences, The Chinese University of Hong Kong, Hong Kong, China; Key Laboratory of RNA Biology, Institute of Biophysics, Chinese Academy of Sciences, Beijing, China; Center for Neuromusculoskeletal Restorative Medicine (CNRM), CUHK InnoHK Centres, The Chinese University of Hong Kong

**Keywords:** Muscle stem cell, Muscle regeneration, YTHDC1, m6A, hnRNPG

## Abstract

Skeletal muscle stem cells (also known as satellite cells, SCs) are essential for muscle regeneration and the regenerative activities of SCs are intrinsically governed by gene regulatory mechanisms but the post-transcriptional regulation in SCs remains largely unknown. N(6)-methyladenosine (m6A) modification of RNAs is the most pervasive and highly conserved RNA modification in eukaryotic cells and exerts powerful impact on almost all aspects of mRNA processing which is mainly endowed by its binding with m6A reader proteins. Here in this study, we investigate the previously uncharacterized regulatory roles of YTHDC1, a m6A reader in SCs. Our results demonstrate YTHDC1 is an essential regulator of SC activation and proliferation upon acute injury induced muscle regeneration. The induction of YTHDC1 is indispensable for SC activation and proliferation thus inducible YTHDC1 depletion almost abolishes SC regenerative capacity. Mechanistically, transcriptome-wide profiling using LACE-seq in both SCs and C2C12 myoblasts identifies m6A mediated binding targets of YTHDC1. Next, splicing analysis defines splicing mRNA targets of m6A-YTHDC1. Furthermore, nuclear export analysis also leads to identification of potential mRNA export targets of m6A-YTHDC1 in SCs and C2C12 myoblasts and interestingly some mRNAs can be regulated at both splicing and export levels. Lastly, we map YTHDC1 interacting protein partners in myoblasts and unveil a myriad of factors governing mRNA splicing, nuclear export and transcription, among which hnRNPG appears to be a bona fide interacting partner of YTHDC1. Altogether, our findings uncover YTHDC1 as an essential factor controlling SC regenerative ability through multi-faceted gene regulatory mechanisms in myoblast cells.
