## Supplementary material for "Nuclear m6A Reader YTHDC1 Promotes Muscle Stem Cell Activation/Proliferation by Regulating mRNA Splicing and Nuclear Export": suppl table S6

### Sheet: cas9 oligo targeting YTHDC1
Supplementary Table S6. Sequenes of oligos used in the study.
sgRNA for targetting YTHDC1 exon1
	Aneal two oligos for insertion to px458 plasmid
DC1-cas9AID-N-1	CACCGacctttctcctcccggctgt	20bp targetting sequence
DC1-cas9AID-N-2	AAACacagccgggaggagaaaggtC

### Sheet: Primers-splicing verification 
Supplementary Table S6.Sequenes of oligos used in the study.
PCR primers for RT-PCR verification of altered YTHDC1 splicing targets
Itgb3bp-F	agaacaggagcacagaaacg
Itgb3bp-R	tcaagttgtctgttgccctc
Nek1-ex15-F	ggttcctgaaggctgagcag
Nek1-ex15-R	cttctgctcttagccgctgc
Nek1-ex19-F	gctgtagagagagccaacca
Nek1-ex19-R	ttctcaccacgaagtttggc
lrp8-F	gccctgctatgtatgagtgg
lrp8-R	actgaactccatgaggcacg
Palb2-F	gccaaaagagctgagaaggc
Palb2-R	tctcctggtggaacagtgag
Scn5a-F	gcagtggctgagtcagacac
Scn5a-R	tcagtgaagcagtcctctgg

### Sheet: siRNA
Supplementary Table S6. Sequences of oligos used in the study.
siRNA sequence for knocking down hnRNPG
siRNA-hnRNPG	UGGCAAAUAUGGACGAAUA
